# CRISP enables comparisons of image-based spatial transcriptomic segmentation quality across ten organs

**DOI:** 10.64898/2026.04.16.718947

**Authors:** James R. Rose, Elex S. Rose, José A. F. Assumpção, Heather Pathak, Hannah E. Peck, Loren E. Sasser, Charmy J. Patel, Daryll Vanover, Philip J. Santangelo

## Abstract

Image-based spatial transcriptomics depends on cell segmentation to assign transcripts to individual cells, but how segmentation algorithms perform across tissues with distinct cellular architectures is poorly understood. This study presents the broadest independent benchmark to date of cell segmentation algorithms for spatial transcriptomics, comparing five approaches across ten mouse tissues using a 5,006-gene Xenium panel. To quantify segmentation errors, Co-expression Rejection in Segmentation Purity (CRISP) was developed, an open-source tool available in R and Python that measures cell purity through tissue-specific mutually exclusive marker co-expression without requiring ground truth annotations. This benchmark revealed that segmentation algorithms face a fundamental tradeoff between maximizing transcript capture and maintaining cell purity, and that the severity of this tradeoff is tissue-dependent. Proseg achieved the highest average performance across tissues, though the magnitude of its advantage varies with tissue architecture. Overall, CRISP provides per-tissue performance profiles as a practical resource for algorithm selection.
