## Supplemental Data for "CRISP enables comparisons of image-based spatial transcriptomic segmentation quality across ten organs"

### Sheet: Supp_table1_clustering_param
run_name	experiment	condition	segmentation	tissue	filetype	normalization_method	integration_method	ndim	reduction	clus_res	min_nCount	min_nFeature	min_cellarea	max_cellarea	de_logfc_threshold	crisp_threshold
1a_ctrl_brain_1_10xseg	TMA pilot	ctrl	10xseg	brain	xenium	LogArea	None	45	pca	0.2	10	20	10	1000	0.5	1
1a_ctrl_brain_1_bay10x	TMA pilot	ctrl	bay10x	brain	xenium	LogArea	None	45	pca	0.2	10	20	10	1000	0.5	1
1a_ctrl_brain_1_bayNuc	TMA pilot	ctrl	bayNucleus	brain	xenium	LogArea	None	45	pca	0.2	10	20	10	1000	0.5	1
1a_ctrl_brain_1_nuc	TMA pilot	ctrl	nucleus	brain	xenium	LogArea	None	45	pca	0.2	10	20	10	1000	0.5	1
1a_ctrl_brain_1_segger	TMA pilot	ctrl	segger	brain	adata	LogArea	None	45	pca	0.2	10	20	10	1000	0.5	1
1a_ctrl_brain_1_proseg	TMA pilot	ctrl	proseg	brain	xenium	LogArea	None	45	pca	0.2	10	20	10	1000	0.5	1
1e_ctrl_frt_10xseg	TMA pilot	ctrl	10xseg	frt	xenium	LogArea	None	40	pca	0.4	10	20	10	1000	0.5	1
1e_ctrl_frt_bay10x	TMA pilot	ctrl	bay10x	frt	xenium	LogArea	None	40	pca	0.4	10	20	10	1000	0.5	1
1e_ctrl_frt_bayNuc	TMA pilot	ctrl	bayNucleus	frt	xenium	LogArea	None	40	pca	0.4	10	20	10	1000	0.5	1
1e_ctrl_frt_nuc	TMA pilot	ctrl	nucleus	frt	xenium	LogArea	None	40	pca	0.4	10	20	10	1000	0.5	1
1e_ctrl_frt_segger	TMA pilot	ctrl	segger	frt	adata	LogArea	None	40	pca	0.4	10	20	10	1000	0.5	1
1e_ctrl_frt_proseg	TMA pilot	ctrl	proseg	frt	xenium	LogArea	None	40	pca	0.4	10	20	10	1000	0.5	1
1h_bgal_heart_10xseg	TMA pilot	bgal	10xseg	heart	xenium	LogArea	None	30	pca	0.4	10	20	10	1000	0.5	2
1h_bgal_heart_bay10x	TMA pilot	bgal	bay10x	heart	xenium	LogArea	None	30	pca	0.4	10	20	10	1000	0.5	2
1h_bgal_heart_bayNuc	TMA pilot	bgal	bayNucleus	heart	xenium	LogArea	None	30	pca	0.4	10	20	10	1000	0.5	2
1h_bgal_heart_nuc	TMA pilot	bgal	nucleus	heart	xenium	LogArea	None	30	pca	0.4	10	20	10	1000	0.5	2
1h_bgal_heart_segger	TMA pilot	bgal	segger	heart	adata	LogArea	None	30	pca	0.4	10	20	10	1000	0.5	2
1h_bgal_heart_proseg	TMA pilot	bgal	proseg	heart	xenium	LogArea	None	30	pca	0.4	10	20	10	1000	0.5	2
1i_ctrl_kidney_10xseg	TMA pilot	ctrl	10xseg	kidney	xenium	LogArea	None	35	pca	0.4	10	20	10	1000	0.5	2
1i_ctrl_kidney_bay10x	TMA pilot	ctrl	bay10x	kidney	xenium	LogArea	None	35	pca	0.4	10	20	10	1000	0.5	2
1i_ctrl_kidney_bayNuc	TMA pilot	ctrl	bayNucleus	kidney	xenium	LogArea	None	35	pca	0.4	10	20	10	1000	0.5	2
1i_ctrl_kidney_nuc	TMA pilot	ctrl	nucleus	kidney	xenium	LogArea	None	35	pca	0.4	10	20	10	1000	0.5	2
1i_ctrl_kidney_segger	TMA pilot	ctrl	segger	kidney	adata	LogArea	None	35	pca	0.4	10	20	10	1000	0.5	2
1i_ctrl_kidney_proseg	TMA pilot	ctrl	proseg	kidney	xenium	LogArea	None	35	pca	0.4	10	20	10	1000	0.5	2
1k_ctrl_lintest_10xseg	TMA pilot	ctrl	10xseg	lintestine	xenium	LogArea	None	40	pca	0.4	10	20	10	1000	0.5	2
1k_ctrl_lintest_nuc	TMA pilot	ctrl	nucleus	lintestine	xenium	LogArea	None	40	pca	0.4	10	20	10	1000	0.5	2
1k_ctrl_lintestine_baysor_bay10x	TMA pilot	ctrl	bay10x	lintestine	xenium	LogArea	None	40	pca	0.4	10	20	10	1000	0.5	2
1k_ctrl_lintestine_baysor_bayNuc	TMA pilot	ctrl	bayNucleus	lintestine	xenium	LogArea	None	40	pca	0.4	10	20	10	1000	0.5	2
1k_ctrl_lintestine_segger	TMA pilot	ctrl	segger	lintestine	adata	LogArea	None	40	pca	0.4	10	20	10	1000	0.5	2
1k_ctrl_lintest_proseg	TMA pilot	ctrl	proseg	lintestine	xenium	LogArea	None	40	pca	0.4	10	20	10	1000	0.5	2
1m_ctrl_liver_10xseg	TMA pilot	ctrl	10xseg	liver	xenium	LogArea	None	35	pca	0.4	10	20	10	1000	0.5	1
1m_ctrl_liver_bay10x	TMA pilot	ctrl	bay10x	liver	xenium	LogArea	None	35	pca	0.4	10	20	10	1000	0.5	1
1m_ctrl_liver_bayNuc	TMA pilot	ctrl	bayNucleus	liver	xenium	LogArea	None	35	pca	0.4	10	20	10	1000	0.5	1
1m_ctrl_liver_nuc	TMA pilot	ctrl	nucleus	liver	xenium	LogArea	None	35	pca	0.4	10	20	10	1000	0.5	1
1m_ctrl_liver_segger	TMA pilot	ctrl	segger	liver	adata	LogArea	None	35	pca	0.4	10	20	10	1000	0.5	1
1m_ctrl_liver_proseg	TMA pilot	ctrl	proseg	liver	xenium	LogArea	None	35	pca	0.4	10	20	10	1000	0.5	1
1q_ctrl_lung_10xseg	TMA pilot	ctrl	10xseg	lung	xenium	LogArea	None	45	pca	0.4	10	20	10	1000	0.5	2
1q_ctrl_lung_bay10x	TMA pilot	ctrl	bay10x	lung	xenium	LogArea	None	45	pca	0.4	10	20	10	1000	0.5	2
1q_ctrl_lung_bayNuc	TMA pilot	ctrl	bayNucleus	lung	xenium	LogArea	None	45	pca	0.4	10	20	10	1000	0.5	2
1q_ctrl_lung_nuc	TMA pilot	ctrl	nucleus	lung	xenium	LogArea	None	45	pca	0.4	10	20	10	1000	0.5	2
1q_ctrl_lung_segger	TMA pilot	ctrl	segger	lung	adata	LogArea	None	45	pca	0.4	10	20	10	1000	0.5	2
1q_ctrl_lung_proseg	TMA pilot	ctrl	proseg	lung	xenium	LogArea	None	45	pca	0.4	10	20	10	1000	0.5	2
1s_ctrl_sintest_10xseg	TMA pilot	ctrl	10xseg	sintestine	xenium	LogArea	None	40	pca	0.4	10	20	10	1000	0.5	2
1s_ctrl_sintest_nuc	TMA pilot	ctrl	nucleus	sintestine	xenium	LogArea	None	40	pca	0.4	10	20	10	1000	0.5	2
1s_ctrl_sintestine_baysor_bay10x	TMA pilot	ctrl	bay10x	sintestine	xenium	LogArea	None	40	pca	0.4	10	20	10	1000	0.5	2
1s_ctrl_sintestine_baysor_bayNuc	TMA pilot	ctrl	bayNucleus	sintestine	xenium	LogArea	None	40	pca	0.4	10	20	10	1000	0.5	2
1s_ctrl_sintest_segger	TMA pilot	ctrl	segger	sintestine	adata	LogArea	None	40	pca	0.4	10	20	10	1000	0.5	2
1s_ctrl_sintest_proseg	TMA pilot	ctrl	proseg	sintestine	xenium	LogArea	None	40	pca	0.4	10	20	10	1000	0.5	2
1u_ctrl_spleen_10xseg	TMA pilot	ctrl	10xseg	spleen	xenium	LogArea	None	40	pca	0.4	10	20	10	1000	0.5	1
1u_ctrl_spleen_bay10x	TMA pilot	ctrl	bay10x	spleen	xenium	LogArea	None	40	pca	0.4	10	20	10	1000	0.5	1
1u_ctrl_spleen_bayNuc	TMA pilot	ctrl	bayNucleus	spleen	xenium	LogArea	None	40	pca	0.4	10	20	10	1000	0.5	1
1u_ctrl_spleen_nuc	TMA pilot	ctrl	nucleus	spleen	xenium	LogArea	None	40	pca	0.4	10	20	10	1000	0.5	1
1u_ctrl_spleen_segger	TMA pilot	ctrl	segger	spleen	adata	LogArea	None	40	pca	0.4	10	20	10	1000	0.5	1
1u_ctrl_spleen_proseg	TMA pilot	ctrl	proseg	spleen	xenium	LogArea	None	40	pca	0.4	10	20	10	1000	0.5	1
1w_ctrl_stomach_10xseg	TMA pilot	ctrl	10xseg	stomach	xenium	LogArea	None	40	pca	0.4	10	20	10	1000	0.5	3
1w_ctrl_stomach_bay10x	TMA pilot	ctrl	bay10x	stomach	xenium	LogArea	None	40	pca	0.4	10	20	10	1000	0.5	3
1w_ctrl_stomach_bayNuc	TMA pilot	ctrl	bayNucleus	stomach	xenium	LogArea	None	40	pca	0.4	10	20	10	1000	0.5	3
1w_ctrl_stomach_nuc	TMA pilot	ctrl	nucleus	stomach	xenium	LogArea	None	40	pca	0.4	10	20	10	1000	0.5	3
1w_ctrl_stomach_segger	TMA pilot	ctrl	segger	stomach	adata	LogArea	None	40	pca	0.4	10	20	10	1000	0.5	3
1w_bgal_stomach_proseg	TMA pilot	ctrl	proseg	stomach	xenium	LogArea	None	40	pca	0.4	10	20	10	1000	0.5	3

### Sheet: Supp_table2_neg_exclu_markers
tissue	celltype	marker
brain	neuron	Stmn2
brain	astrocyte	Gfap
brain	microglia	Csf1r
brain	oligodendrocytes	Sox10
heart	cardiomyocyte	Ttn
heart	macrophage	C1qa
spleen	b cell	Cd19 + Ms4a1
spleen	t cell	Cd3d + Cd8a + Il7r
spleen	myeloid	Sirpa + Xcr1 + Itgam + Itgax
liver	hepatocyte	G6pc + Hnf4a
liver	cholangiocyte	Sox9
liver	kupffer	Marco + Cd68
liver	hepatic stellate cells	Reln
liver	liver sinusoidal endothelial	Lyve1 + Fcgr2b
kidney	podocyte	Nphs1 + Nphs2
kidney	proximal tubule	Lrp2
kidney	distal tubule	Calb1
sintestine	enterocytes	Apoa1
sintestine	goblet/paneth	Muc2
sintestine	smooth muscle	Acta2
sintestine	immune	Cd8a + Ptprc + Cd53 + Itgax + Igha
lintestine	enterocytes	Apoa1
lintestine	goblet/paneth	Muc2
lintestine	smooth muscle	Acta2
lintestine	immune	Cd8a + Ptprc + Cd53 + Itgax
lung	immune	Cd8a + Ptprc + Cd53 + Itgax
lung	endothelial	Pecam1 + Tie1
lung	AT1	Ager + Hopx
frt	epithelium	Epcam
frt	smooth muscle	Acta2
frt	endothelial	Pecam1 + Plvap
stomach	parietal	Atp4a
stomach	mucous neck	Muc6

### Sheet: Supp_table3_benchmark_metrics
tissue.x	segmentation.x	replicate	region_area	num_cells	min_cell_area	median_cell_area	max_cell_area	total_cell_area	total_transcripts	total_high_qv_transcripts	total_transcripts_in_cells	percent_transcripts_in_cells	total_empty_cells	percent_empty_cells	median_transcripts_per_cell	cells_per_100um2	fraction_transcripts_decoded_q20	total_nuclear_transcripts	nuclear_transcripts_per_100um2	decoded_transcripts_per_100um2	median_genes_per_cell	mean_transcripts_per_cell	tissue_seg	tissue.y	segmentation.y	n_cells	n_clusters	resolution	mean_silhouette	median_silhouette	SD_silhouette	total_DE_genes	unique_genes	mean_abs_log2FC	mean_pct_diff	median_abs_log2FC	median_pct_diff	CRISP_threshold	CRISP_purity_score
brain	10xseg	1.3333333333333333	7477469.966666667	12565.666666666666	3.2964063696563244	83.43370094522834	540.1139258556068	1252460.779629767	25038366.666666668	19940868	11548875.666666666	0.5798697454138703	11.666666666666666	0.00101225	661.3333333333334	NA	NA	NA	NA	NA	NA	NA	brain_10xseg	brain	10xseg	12119	15	0.2	0.0478951	0.0845131	0.33033361895867874	24909	3981	1.9588670525052647	0.14056634148299813	1.6843500208504636	0.112	1	0.953612
brain	bay10x	1.3333333333333333	7477469.966666667	79222.33333333333	10.002532476559281	34.10373807325959	519.681	3718089.755626028	24858743.333333332	19925167.666666668	18449959	0.9260145191371126	0	0	87.66666666666667	1052201.6001404251	0.8020297543523075	0	0	268267010.89372048	72.33333333333333	NA	brain_bay10x	brain	bay10x	89126	17	0.2	-0.0988775	0.0252521	0.30204626034792154	32381	3839	2.288277840156177	0.0863148	2.1797768677715137	0.048	1	0.9633606227352032
brain	bayNucleus	1.3333333333333333	7477469.966666667	85400.66666666667	10.000881692394614	39.43332602479495	264.9184596563379	3.8828e+06	24858743.333333332	19925167.666666668	18627351.666666668	0.9349397155101232	0	0	121.33333333333333	1137949.8669958415	0.8020297543523075	0	0	268267010.89372048	98.33333333333333	NA	brain_bayNucleus	brain	bayNucleus	89708	15	0.2	-0.0457788	-0.0562399	0.38872160660556976	25509	3788	1.947887511766271	0.070698	1.711040534399507	0.038	1	0.9791488842824044
brain	nucleus	1.3333333333333333	7477469.966666667	12585.666666666666	2.5739063434302807	40.36968896538019	232.028	605071.9915989377	25038366.666666668	19940868	5943799	0.2975153294951242	16.333333333333332	0.00140732	344	NA	NA	NA	NA	NA	NA	NA	brain_nucleus	brain	nucleus	11555	11	0.2	-0.00780733	0.0667625	0.378355	17231	3730	2.292400247143688	0.0994568	1.9995484196713953	0.073	1	0.9818456883509834
brain	proseg	1.3333333333333333	7477469.966666667	12886.333333333334	1	151.66666666666666	3960	2713420	24858743.333333332	19925167.666666668	16684827.333333334	0.8361852207950244	3	2.1287923530264542e-4	956.6666666666666	171916.66121359475	0.8020297543523075	0	0	268267010.89372048	543.3333333333334	NA	brain_proseg	brain	proseg	12145	13	0.2	0.16760804327938733	0.19229065083953573	0.3183562813001466	26789	4600	1.961077580250508	0.1707877487028258	1.689744094970691	0.14	1	0.9104046242774566
brain	segger	1.3333333333333333	7477469.966666667	10930.666666666666	10.400812022737055	129.75049848704907	293.6783953085308	1442867.0158282432	26719077.333333332	21825583.333333332	14425962.333333334	0.661989	0	0	757.6666666666666	NA	0.8173996878110711	6554390	NA	NA	466	1292.4246966998362	brain_segger	brain	segger	11185	8	0.2	0.0797476	0.14763962485208998	0.3143499820670326	17117	3927	2.040882137353617	0.14514909154641584	1.8170261481120369	0.113	1	0.876218
frt	10xseg	1	5.31081e+06	38629	3.0706251114606857	51.20718935877085	384.4603264555335	2.17633e+06	18749273	14640312	13752744	0.939375	12	3.106474410417e-4	304	NA	NA	NA	NA	NA	NA	NA	frt_10xseg	frt	10xseg	38331	15	0.4	-0.0719979	-0.0340049	0.3092998534053391	19371	3903	2.102381885555463	0.0706403	1.705127054474456	0.045	1	0.945246
frt	bay10x	1	5.31081e+06	55235	10.000357888638971	35.421169742941856	290.93762097507715	2195106.0793860257	18594248	14628298	13635277	0.9321164362388572	0	0	200	1040047.7019144768	0.7867109226466164	0	0	275443608.5420501	166	NA	frt_bay10x	frt	bay10x	55235	16	0.4	-0.0513706	-0.0245514	0.33445126796390595	22291	3908	2.2794124361735446	0.0550731	1.839596143301456	0.035	1	0.9630869180037406
frt	bayNucleus	1	5.31081e+06	82251	10.000294178724287	18.931877002120014	112.33531988412142	1866111.5321581364	18594248	14628298	11604870	0.7933164883570187	0	0	114	1548745.605687836	0.7867109226466164	0	0	275443608.5420501	98	NA	frt_bayNucleus	frt	bayNucleus	82250	16	0.4	0.0598482	0.0690846	0.17807566777981096	17717	3605	2.2939736851732873	0.0444457	1.6667629095665015	0.027	1	0.987994
frt	nucleus	1	5.31081e+06	38922	1.8062500655651093	26.145469699054956	134.06891111657023	1077020.6740947962	18749273	14640312	6595460	0.4504999620226673	16	4.1107856739119e-4	148	NA	NA	NA	NA	NA	NA	NA	frt_nucleus	frt	nucleus	35177	14	0.4	0.0151592	0.0584078	0.2023621958368406	13501	3530	2.0944965113161755	0.053568	1.6128672917062932	0.032	1	0.9831460674157304
frt	proseg	1	5.31081e+06	37564	1	54	1795	2365447	18594248	14628298	14575373	0.996382	199	0.00529763	303	707311.5212223302	0.7867109226466164	0	0	275443608.5420501	225	NA	frt_proseg	frt	proseg	33436	17	0.4	0.0136325	0.0827318	0.28773622151611744	25837	4260	2.588564655774755	0.0885111	2.214323873238175	0.059	1	0.9360278372591008
frt	segger	1	5.31081e+06	31589	10.010426013344604	44.57060568931152	280.0353882330212	1528276.5416230178	19234728	15300871	7656710	0.5004100746944405	0	0	114	NA	0.7954815373526467	6903195	NA	NA	94	212.71471081705656	frt_segger	frt	segger	26988	13	0.4	-0.0298976	0.0114256	0.32151734193017345	17647	3873	2.140399841003101	0.0702985	1.6811158341177048	0.043	1	0.9804463336875664
heart	10xseg	1	7.00505e+06	12469	4.2898439057171345	108.91687895357607	840.8997180238366	1648406.5234292932	15430088	11867912	7756946	0.6536066327421369	13	0.00104259	528	NA	NA	NA	NA	NA	NA	NA	heart_10xseg	heart	10xseg	12260	11	0.4	-0.0462822	0.00302058	0.30197045380873794	11140	3247	2.475402384460251	0.0930927	2.2321640809571948	0.065	2	0.952137
heart	bay10x	1	7.00505e+06	38841	10.002075761556624	52.13614623248577	685.0560891032219	2849750.458870411	15283222	11862182	11335241	0.9555780715554693	0	0	165	554471.6070166319	0.7761571480149931	0	0	169337635.9069994	108	NA	heart_bay10x	heart	bay10x	38841	12	0.4	-0.085077	-0.034508	0.31064378541900545	17685	3366	2.4312790541676703	0.0621708	2.058281086525681	0.037	2	0.984883
heart	bayNucleus	1	7.00505e+06	62381	10.001797273755074	41.38513049483299	226.70613074302673	2852631.9608582556	15283222	11862182	11035439	0.9303043065769856	0	0	139	890515	0.7761571480149931	0	0	169337635.9069994	95	NA	heart_bayNucleus	heart	bayNucleus	62381	13	0.4	0.00286793	0.0203439	0.264819	16042	3412	2.132371137153263	0.0533937	1.763074662012981	0.028	2	0.9989221234168688
heart	nucleus	1	7.00505e+06	12412	2.9351563565433025	26.235782202333212	211.78282018750903	359682.8653998859	15430088	11867912	2148082	0.18099915132501823	34	0.00273928	148	NA	NA	NA	NA	NA	NA	NA	heart_nucleus	heart	nucleus	10807	13	0.4	-0.0226071	0.0113532	0.2977024736538451	9081	3023	2.5452611604914552	0.0687429	2.02294	0.044	2	0.9953177257525084
heart	proseg	1	7.00505e+06	12696	1	165	1701	2955103	15283222	11862182	10029559	0.8455070913597516	10	7.8764965343415e-4	613	181240.73846407555	0.7761571480149931	0	0	169337635.9069994	335	NA	heart_proseg	heart	proseg	12351	13	0.4	0.11006195441396396	0.16837000903254914	0.23470790794830296	15516	3782	2.3509016192636554	0.12029943284351637	2.0579871162717778	0.084	2	0.9664885165390726
heart	segger	1	7.00505e+06	11863	10.485350338630656	107.34085235382796	249.28900667267015	1318301.3906179708	16733909	13340549	9196153	0.689338	0	0	574	NA	0.7972165379888225	2420857	NA	NA	326	762.5221276237039	heart_segger	heart	segger	11469	12	0.4	0.0721106	0.11389591912700754	0.27675282630637665	16455	3374	1.8710263165065693	0.11478626557277424	1.584087528978963	0.083	2	0.969993
kidney	10xseg	1	6.64589e+06	39306	4.538203289732337	81.89086234755814	523.2029096167535	3617369.4877913464	2.82969e+07	22664858	20416639	0.9035144614110604	12.5	3.8638403888677e-4	448.5	NA	NA	NA	NA	NA	NA	NA	kidney_10xseg	kidney	10xseg	48947	16	0.4	0.0745828	0.10644229827526018	0.26751304014867405	26525	3895	1.8973334195853415	0.085726	1.5316248607199603	0.053	2	0.9967916583116102
kidney	bay10x	1	6.64589e+06	65440	10.001576274167746	46.76309682277497	400.66046542301774	3860039.6935589095	28157005	2.2655e+07	21555178	0.9513182304771636	0	0	230.5	966078.2014972987	0.8044	0	0	333647142.75992346	181	NA	kidney_bay10x	kidney	bay10x	84553	17	0.4	0.0177309	0.0991659	0.30360300387270545	35257	3861	2.2447763024505214	0.0686203	1.819124794874786	0.041	2	0.999085
kidney	bayNucleus	1	6.64589e+06	131378	10.000164748169482	23.915678214281797	122.11176202259958	3545827.7896221024	28157005	2.2655e+07	2.02231e+07	0.8927990605781111	0	0	118	1938822.2033635778	0.8044	0	0	333647142.75992346	98.5	NA	kidney_bayNucleus	kidney	bayNucleus	169965	18	0.4	0.0374885	0.0833531	0.24702303688738805	28919	3642	2.0299008845374007	0.0482175	1.5100255984283633	0.026	2	0.9997504851677296
kidney	nucleus	1	6.64589e+06	39442	2.4158594626933336	34.47679812647402	138.585	1283489.9581519293	2.82969e+07	22664858	7.94013e+06	0.35264735989115903	29.5	8.126152809206351e-4	185	NA	NA	NA	NA	NA	NA	NA	kidney_nucleus	kidney	nucleus	46355	15	0.4	0.0291015	0.0851398	0.2988831285018329	19950	3611	2.138112686904909	0.0569457	1.7221596855461485	0.037	2	0.9994080505130228
kidney	proseg	1	6.64589e+06	39725.5	1	89	1238	4.25424e+06	28157005	2.2655e+07	2.03662e+07	0.9165312250977278	32	7.7241699889034e-4	398.5	590943.8930446699	0.8044	0	0	333647142.75992346	266.5	NA	kidney_proseg	kidney	proseg	46865	20	0.4	0.1286487936889152	0.20676709441489757	0.30673410055035094	39116	4214	2.65672	0.1066872379588915	2.2216170153546937	0.075	2	0.998469
kidney	segger	1	6.64589e+06	36066.5	10.039360815189003	65.45389439739716	240.9113487750326	2469167.2097026454	30153504	24688888	1.6089e+07	0.6478092081772155	0	0	296.5	NA	0.8184717881298667	8.66933e+06	NA	NA	222	422.0004858878916	kidney_segger	kidney	segger	42810	15	0.4	0.0395592	0.12230162733308708	0.3001896163666584	28987	3868	2.4040021435799304	0.0880282	1.949232379295141	0.057	2	1
lintestine	10xseg	1	6.63142e+06	26453.5	3.2512501180171967	55.54218951612711	477.0080641899258	1702271.6774939205	1.46572e+07	1.13192e+07	9332755	0.8231850191124661	41.5	0.00200778	308.5	NA	NA	NA	NA	NA	NA	NA	lintestine_10xseg	lintestine	10xseg	34388	18	0.4	-0.00290465	0.0254624	0.3024757649933375	22336	4124	2.3055303594651675	0.0787567	1.7417498672905445	0.05	2	0.9657417148869016
lintestine	bay10x	1	6.63142e+06	45458.5	10.00049677863717	34.08753014728427	284.5821651844308	1878453.1862356756	14551523	1.13127e+07	10344958	0.9158499783292856	0	0	168	671096.6458951862	0.775989	0	0	169256657.65852076	128.5	NA	lintestine_bay10x	lintestine	bay10x	59581	18	0.4	-0.0128279	-0.00128782	0.314891	22837	4017	2.4235485248378814	0.0569951	1.8000382723214368	0.035	2	0.9932278862655968
lintestine	bayNucleus	1	6.63142e+06	66141	10.00024569220841	22.82380153797567	146.83761533908546	1708851.2017148212	14551523	1.13127e+07	9649863	0.8567460852342275	0	0	125	978316.4151801879	0.775989	0	0	169256657.65852076	98	NA	lintestine_bayNucleus	lintestine	bayNucleus	85430	19	0.4	0.0450703	0.0780071	0.23623086124297688	21471	3813	2.3762291513003513	0.0431188	1.628897608059595	0.025	2	0.9983763305069456
lintestine	nucleus	1	6.63142e+06	25882	2.4835938401520252	27.229219738394022	213.79227338545024	730931.5789539758	1.46572e+07	1.13192e+07	4.25248e+06	0.37309868408561464	93.5	0.00428281	151	NA	NA	NA	NA	NA	NA	NA	lintestine_nucleus	lintestine	nucleus	30672	18	0.4	-0.0512067	-0.0244419	0.2764263577946831	17695	3846	2.4883601261788346	0.0564286	1.9476732160261736	0.035	2	0.9917116037547432
lintestine	proseg	1	6.63142e+06	23136.5	1	77	1902	2337691	14551523	1.13127e+07	11271573	0.9963579918024728	80	0.00344578	384	340584.12305851735	0.775989	0	0	169256657.65852076	248.5	NA	lintestine_proseg	lintestine	proseg	28019	20	0.4	0.0314951	0.10578593539630224	0.2793176161424756	32191	4353	2.7037282513147938	0.10356295237799384	2.2624980968440327	0.075	2	0.97096
lintestine	segger	1	6.63142e+06	21295	10.007653035634085	61.8345	275.2875303347757	1.40258e+06	1.55493e+07	1.23343e+07	7817884	0.6326486899468892	0	0	239.5	NA	0.7918576634147892	4.18056e+06	NA	NA	170.5	386.9883784975452	lintestine_segger	lintestine	segger	26741	15	0.4	7.234268275596703e-4	0.00667336	0.2512632728584248	25618	4086	2.3099926543771847	0.0755751	1.7753888492720442	0.051	2	0.9912542442638131
liver	10xseg	1	7.31203e+06	24264	4.831718925386667	160.7110995836556	756.0962774455547	4266636.121124715	22859071	18803188	16798396	0.8933802076541488	15	6.1819980217606e-4	594	NA	NA	NA	NA	NA	NA	NA	liver_10xseg	liver	10xseg	24162	11	0.4	-0.0522563	0.0158168	0.3031897718312211	14514	3436	2.035626460997476	0.0879824	1.7683583163814247	0.056	1	0.9032283589175504
liver	bay10x	1	7.92456e+06	42010.5	10.004411851987243	89.92615773901343	675.0159698519856	5211739.443369685	26318074	21557728	2.11333e+07	0.9803964070559772	0	0	370	530478.5765769373	0.8200473033353994	0	0	270915048.7731682	216	NA	liver_bay10x	liver	bay10x	39118	14	0.4	-0.0687027	-0.035011	0.32332435786038605	16436	3447	2.731526242649452	0.0762333	2.5840143026181814	0.046	1	0.9324461896451426
liver	bayNucleus	1	7.92456e+06	94972.5	10.00042655877769	50.40358268469572	224.15589836984873	5190558.747703141	26318074	21557728	2.04331e+07	0.9478831553208433	0	0	182.5	1205520.4662167758	0.8200473033353994	0	0	270915048.7731682	110.5	NA	liver_bayNucleus	liver	bayNucleus	94829	12	0.4	-0.0359084	0.0218085	0.20587049012220468	15064	3331	2.106426241082695	0.0573538	1.8003974123683086	0.03	1	0.9888548779530648
liver	nucleus	1	7.31203e+06	24490	3.025468859821558	41.13734524324536	200.99047604575753	1074739.4705744907	22859071	18803188	4821756	0.25643289850635964	22	8.983258472846e-4	176	NA	NA	NA	NA	NA	NA	NA	liver_nucleus	liver	nucleus	23105	10	0.4	-0.00970522	0.0220113	0.28395885841411267	10733	3172	2.3794807473371504	0.0628936	2.086600629029959	0.036	1	0.9886940470696816
liver	proseg	1	7.92456e+06	27649.5	1	156.5	1282.5	5197126	26318074	21557728	1.49578e+07	0.679788	7	2.4020854147053e-4	402.5	348035.42277923715	0.8200473033353994	0	0	270915048.7731682	201.5	NA	liver_proseg	liver	proseg	24291	15	0.4	0.0624808	0.13150393797573912	0.2454282552219446	21998	3933	2.6675510743290616	0.0968575	2.417789126575798	0.058	1	0.931338
liver	segger	1	7.31203e+06	26105	10.347777803578403	92.48831142835091	217.63334975368628	2463702.2917359443	2.89652e+07	2.4237e+07	17631974	0.7288973264403866	0	0	455.5	NA	0.8376600499236806	6404845	NA	NA	263.5	660.2385136508353	liver_segger	liver	segger	22480	11	0.4	0.0791141	0.1210882581057158	0.27752000397956494	18049	3495	2.0344294665579077	0.10146246329436534	1.7304440306304478	0.06	1	0.9669345999269272
lung	10xseg	1	6.35647e+06	39640	3.7479688860476017	51.52328312024474	341.0425905045122	2224110.552217411	21804449	17520689	14484380	0.82681	7.5	1.9414342731099998e-4	343	NA	NA	NA	NA	NA	NA	NA	lung_10xseg	lung	10xseg	41521	18	0.4	-0.0328748	0.0242731	0.3156704996395794	19244	3636	1.9652180298224344	0.0692857	1.559688883163976	0.046	2	0.7768544791244426
lung	bay10x	1	6.35647e+06	71489.5	10.000779592432082	29.93	229.77129756077193	2587492.4072634596	21682365	1.75137e+07	15543690	0.8873725240854453	0	0	142.5	1124915.241405991	0.8082455882288702	0	0	275483814.9130771	116	NA	lung_bay10x	lung	bay10x	73304	21	0.4	-0.0442266	0.0483019	0.27648417407029346	28709	3665	1.967034895159311	0.053897	1.5746306213389176	0.034	2	0.8501053017122974
lung	bayNucleus	1	6.35647e+06	100892	10.000051659764722	19.335208548116498	106.13591055048164	2243347.2733325236	21682365	1.75137e+07	1.34821e+07	0.7696065525848383	0	0	95	1587210.3683796218	0.8082455882288702	0	0	275483814.9130771	79	NA	lung_bayNucleus	lung	bayNucleus	100077	21	0.4	-0.0740128	-0.0409987	0.2320788283465576	21703	3484	1.9482626239602177	0.0418492	1.4734376904041708	0.024	2	0.9503473531154074
lung	nucleus	1	6.35647e+06	39623	2.9351563565433025	24.610157143324614	105.62047258391976	974499.4105296247	21804449	17520689	7.11266e+06	0.40632081887139093	26	6.67376251809055e-4	164	NA	NA	NA	NA	NA	NA	NA	lung_nucleus	lung	nucleus	37640	18	0.4	-0.00578314	0.0285069	0.2995071154294379	16636	3447	2.0416039533263803	0.0553959	1.6673609836844236	0.035	2	0.9286799953232784
lung	proseg	1	6.35647e+06	40080	1	67.5	694	3.23135e+06	21682365	1.75137e+07	17131924	0.9782125338771033	15.5	3.92390200331575e-4	394	630840	0.8082455882288702	0	0	275483814.9130771	267	NA	lung_proseg	lung	proseg	40646	22	0.4	0.0763695	0.1516873054831427	0.3345735142017867	32584	3974	2.349393427672266	0.0902109	1.8942764938733667	0.062	2	0.764452
lung	segger	1	6.35647e+06	35280.5	10.016269332590124	56.2977	208.20910537690867	2073726.7838493602	22829299	1.86918e+07	11180741	0.5982592344044527	0	0	214	NA	0.8192504314064046	7.69922e+06	NA	NA	167	298.02559607685305	lung_segger	lung	segger	34721	16	0.4	0.0637521	0.106447	0.2922561770888402	20621	3552	2.130870493429274	0.069452	1.76318	0.044	2	0.8504409426051757
sintestine	10xseg	1	4.34067e+06	27286	4.109218899160624	48.046251744031906	662.8034615591168	1514394.8704398014	14142888	10623923	9327775	0.8779972332254291	56	0.00205233	296	NA	NA	NA	NA	NA	NA	NA	sintestine_10xseg	sintestine	10xseg	26733	17	0.4	0.0486316	0.079226	0.30551141934717857	22537	4106	2.4958807093394153	0.079797	1.910454068143133	0.05	2	0.8913476432839124
sintestine	bay10x	1	4.34067e+06	40776	10.001890236511828	33.74959609541111	221.81549785472453	1535512.401658799	14013209	10617031	9792192	0.9223098246581364	0	0	203	939393.7809210494	0.7576445195386724	0	0	244594194.94913653	149	NA	sintestine_bay10x	sintestine	bay10x	40766	17	0.4	0.0483414	0.0875127	0.3063036806149687	22586	3996	2.5470128121685143	0.0639896	1.9129674861832449	0.039	2	0.9516053978594696
sintestine	bayNucleus	1	4.34067e+06	58616	10.0003	20.584903615061194	109.62078847549856	1376369.353105289	14013209	10617031	8962109	0.8441257259209284	0	0	128	1350390.0790285522	0.7576445195386724	0	0	244594194.94913653	99	NA	sintestine_bayNucleus	sintestine	bayNucleus	58598	19	0.4	0.0305221	0.0726779	0.2239991828614948	22537	3866	2.593277068041374	0.0492708	1.8949641026389603	0.027	2	0.9746858900707904
sintestine	nucleus	1	4.34067e+06	26346	2.890000104904175	25.89711031503975	127.38578587397932	710859.3315847479	14142888	10623923	4632186	0.43601464355492786	117	0.0044409	161	NA	NA	NA	NA	NA	NA	NA	sintestine_nucleus	sintestine	nucleus	23771	17	0.4	0.00337163	0.0378257	0.2905178795176725	16760	3719	2.671258719206688	0.0618751	2.104828193324933	0.039	2	0.9448043752629364
sintestine	proseg	1	4.34067e+06	22873	1	61	1188	1846134	14013209	10617031	10572096	0.995768	157	0.00686399	366	526946.0945410822	0.7576445195386724	0	0	244594194.94913653	234	NA	sintestine_proseg	sintestine	proseg	20861	20	0.4	0.0881781	0.15892452613972663	0.27534685452710156	31406	4370	2.77887	0.11551763994141248	2.4106814949204933	0.0835	2	0.8894348894348895
sintestine	segger	1	4.34067e+06	20622	10.072941606851998	51.50359630148513	223.89325543627265	1169231.4906996212	14771543	11402904	6544487	0.5739316054927762	0	0	179	NA	0.7719507704780739	4215463	NA	NA	131	301.3075841334497	sintestine_segger	sintestine	segger	18600	13	0.4	-0.0191732	0.033993	0.3455974951642492	18894	3756	2.5361568774175223	0.0775568	2.003579448571769	0.053	2	0.9014158363922392
spleen	10xseg	1	7.36003e+06	101106	3.1383594889193773	37.27648572809994	342.05860616639256	4081416.398229545	25329246	2.00325e+07	19476776	0.972469	47.5	4.89553008717155e-4	159.5	NA	NA	NA	NA	NA	NA	NA	spleen_10xseg	spleen	10xseg	106312	19	0.4	-0.105566	-0.0977192	0.2763365860853267	16827	3333	1.6294663036450043	0.0426069	1.325778869438072	0.027	1	0.9568804805634192
spleen	bay10x	1	7.36003e+06	113074	10.00025781034492	29.833274718024768	174.3164705085801	3553668.3579172343	25159309	2.002e+07	1.85318e+07	0.9255724247110328	0	0	138.5	1536231.7872717492	0.7960106793009141	0	0	272131529.9049431	117	NA	spleen_bay10x	spleen	bay10x	114919	20	0.4	-0.0437387	-0.0326407	0.2294355579917828	19778	3330	1.5813257093784168	0.0397	1.2071866326431444	0.024	1	0.9711292613636364
spleen	bayNucleus	1	7.36003e+06	130547	10.000100184697658	21.532866379478946	132.47688052337617	2912220.6926749665	25159309	2.002e+07	15451689	0.7719497718563466	0	0	102.5	1774168.1680036988	0.7960106793009141	0	0	272131529.9049431	88.5	NA	spleen_bayNucleus	spleen	bayNucleus	126626	19	0.4	0.0338898	0.0741245	0.1577242798546899	15143	3186	1.7734554887317198	0.0384365	1.3677544767891812	0.022	1	0.9856024248547612
spleen	nucleus	1	7.36003e+06	101329	1.851406317204237	23.30062584578991	160.25953706726432	2423404.8465609737	25329246	2.00325e+07	11366210	0.5695765262562571	106	0.00108699	96.5	NA	NA	NA	NA	NA	NA	NA	spleen_nucleus	spleen	nucleus	99009	21	0.4	-0.106476	-0.0928834	0.25075369433351324	14569	3260	1.8626433617310247	0.0400356	1.4613223030873317	0.024	1	0.9839362070958048
spleen	proseg	1	7.36003e+06	95256	1	39	2079	4132560	25159309	2.002e+07	16848336	0.8489712349665464	552	0.00568461	110.5	1294047.2417074624	0.7960106793009141	0	0	272131529.9049431	84	NA	spleen_proseg	spleen	proseg	74753	20	0.4	0.0114919	0.0704793	0.23912830842964036	31860	3838	1.913522974796617	0.065462	1.5138735411996809	0.041	1	0.9272371292848888
spleen	segger	1	7.36003e+06	74708.5	10.005510395736323	33.07810449396439	174.41434681950977	2622248.676082325	2.57344e+07	20630228	8.95496e+06	0.43275181683620856	0	0	51	NA	0.8018953573349661	1.17322e+07	NA	NA	44	95.9654	spleen_segger	spleen	segger	53795	14	0.4	-0.181456	-0.146181	0.2870529727927768	11773	3005	2.207054916918409	0.0398616	1.713496859883776	0.025	1	0.9920704845814978
stomach	10xseg	1	4.82597e+06	18980.5	3.0706251114606857	69.01004156749696	460.84212610311806	1453249.6254859138	1.07289e+07	8474712	7.22751e+06	0.8518241050867261	44.5	0.00245826	315.5	NA	NA	NA	NA	NA	NA	NA	stomach_10xseg	stomach	10xseg	16899	19	0.4	-0.0229723	0.0385278	0.27450484062284913	21302	4064	2.242411860412985	0.0945397	1.8901358174976235	0.067	3	0.8633906633906634
stomach	bay10x	1	4.82597e+06	31602	10.002431973814964	41.3815	342.66664487682283	1611272.0918239243	10662185	8470309	7820570	0.922253	0	0	159	690539.0710852355	0.7949807362419623	0	0	185223869.00915784	112	NA	stomach_bay10x	stomach	bay10x	29641	19	0.4	-0.0897948	-0.0163173	0.3174504746585838	22315	3975	2.408303239799465	0.0654216	1.9418861465130075	0.043	3	0.9139235716988272
stomach	bayNucleus	1	4.82597e+06	51660	10.000368870794773	25.023224607110023	135.20572352828458	1491806.219179038	10662185	8470309	7184843	0.8470074127511322	0	0	106.5	1132844.9172039323	0.7949807362419623	0	0	185223869.00915784	79	NA	stomach_bayNucleus	stomach	bayNucleus	47555	18	0.4	0.0393463	0.070883	0.281107	16075	3665	2.3400207036254437	0.0473236	1.791022408297045	0.028	3	0.970311
stomach	nucleus	1	4.82597e+06	19245	2.2352344561368227	27.951719764620066	175.6352407503873	561057.3502095826	1.07289e+07	8474712	2.91142e+06	0.34311490136103984	85.5	0.00463043	130	NA	NA	NA	NA	NA	NA	NA	stomach_nucleus	stomach	nucleus	14702	17	0.4	0.0940181	0.13910731964761697	0.2219082137816219	11686	3650	2.539280338880663	0.0731515	2.0805380441200536	0.047	3	0.9468932554434412
stomach	proseg	1	5.79483e+06	17962	1	92	2152	2182430	9882046	7931059	7870263	0.992334	73	0.00406414	306	309966.11822865665	0.8025725644264355	0	0	136864467.8583928	192	NA	stomach_proseg	stomach	proseg	15801	19	0.4	0.0840543	0.13732257402664366	0.3246307257324185	27391	4325	2.7498834508168923	0.1094777481654558	2.310440779907589	0.082	3	0.9531637717121588
stomach	segger	1	5.79483e+06	18164	10.035147309212938	57.97990274848591	244.94370000970736	1154930.4176800295	12165883	9749847	6099797	0.62563	0	0	212	NA	0.8014089071874191	3410087	NA	NA	137	320.7441092270425	stomach_segger	stomach	segger	16564	13	0.4	-0.00351062	0.0306033	0.2870401823779026	17344	3805	2.140825029488396	0.0898217	1.7332938187836258	0.057	3	0.9241446725317694

### Sheet: Supp_table4_punch_coordinates
punch	area_um2	X1	Y1	X2	Y2	X3	Y3	X4	Y4
1a_ctrl_brain_1	7.84948e+06	10307.8	-25.3438	10307.8	3061.7	7765.07	3061.7	7765.07	-25.3438
1b_bgal_brain_1	8.47145e+06	10300.1	3319.29	10300.1	6385.88	7537.63	6385.88	7537.63	3319.29
1c_ctrl_brain_2	6.11148e+06	10279.2	8925.51	7832.25	8925.51	7832.25	6427.9	10279.2	6427.9
1e_ctrl_frt	5.31081e+06	7130.04	12510.8	9795.45	12510.8	9795.45	14503.3	7130.04	14503.3
1h_bgal_heart	7.00505e+06	5925.83	23077.9	5925.83	20349.5	8493.36	20349.5	8493.36	23077.9
1i_ctrl_kidney	7.99393e+06	4149.04	687.637	7156.86	687.637	7156.86	3345.35	4149.04	3345.35
1j_bgal_kidney	5.29786e+06	4111.99	3359.44	7160.69	3359.44	7160.69	5097.18	4111.99	5097.18
1k_ctrl_lintestine	7.27101e+06	6580.98	6036.53	6580.98	8778.84	3929.56	8778.84	3929.56	6036.53
1l_bgal_lintestine	5.99183e+06	3772.44	8906.99	6285.79	8906.99	6285.79	11291	3772.44	11291
1m_ctrl_liver	7.31203e+06	3724.39	11658.6	6520.88	11658.6	6520.88	14273.3	3724.39	14273.3
1n_bgal_liver	8.53709e+06	3084.55	14490.5	6061.06	14490.5	6061.06	17358.6	3084.55	17358.6
1q_ctrl_lung	6.31377e+06	668.693	837.283	3384.78	837.283	3384.78	3161.87	668.693	3161.87
1r_bgal_lung	6.39917e+06	680.593	3568.4	3358.75	3568.4	3358.75	5957.79	680.593	5957.79
1s_ctrl_sintestine	4.34067e+06	363.34	6760.58	2969.32	6760.58	2969.32	8426.24	363.34	8426.24
1u_ctrl_spleen	7.40968e+06	-8.50457	14259.4	-8.50457	11564.3	2740.79	11564.3	2740.79	14259.4
1v_bgal_spleen	7.31037e+06	-47.5563	14420.4	2467.54	14420.4	2467.54	17327	-47.5563	17327
1w_ctrl_stomach	5.79483e+06	-37.4164	17522.9	2664.69	17522.9	2664.69	19667.4	-37.4164	19667.4
1x_bgal_stomach	3857108	-10.3165	20149.7	2537.98	20149.7	2537.98	21663.3	-10.3165	21663.3
